# Nonsense mediated RNA decay factor UPF1 is critical for post-transcriptional and translational gene regulation in Arabidopsis

**DOI:** 10.1101/2020.03.02.971978

**Authors:** Vivek K. Raxwal, Craig G. Simpson, Jiradet Gloggnitzer, Juan Carlos Entinze, Wenbin Guo, Runxuan Zhang, John W.S. Brown, Karel Riha

## Abstract

Nonsense mediated RNA decay (NMD) is an evolutionary conserved RNA control mechanism that has also been implicated in the broader regulation of gene expression. Nevertheless, a role for NMD in genome regulation has not been fully assessed, partially because NMD inactivation is lethal in many organisms. Here, we performed in depth comparative analysis of Arabidopsis mutants lacking key proteins involved in different steps of NMD. We observed that UPF3, UPF1, and SMG7 have different impacts on NMD and the Arabidopsis transcriptome, with UPF1 having the biggest effect. Transcriptome assembly using stringent pipeline in UPF1-null plants revealed genome wide changes in alternative splicing, including switches in mRNA variants, suggesting a role for UPF1 in splicing. We further found that UPF1 inactivation leads to translational repression, manifested by a global shift in mRNAs from polysomes to monosomes and a downregulation of genes involved in translation and ribosome biogenesis. Despite this global change, NMD targets and low-expressed mRNAs with short half-lives were enriched in polysomes, indicating that UPF1 specifically suppresses the translation of aberrant RNAs. Particularly striking was an increase in the translation of TIR domain-containing, nucleotide-binding, leucine-rich repeat (TNL) immune receptors. The regulation of TNLs via UPF1/NMD-mediated mRNA stability and translational de-repression offers a dynamic mechanism for the rapid activation of TNLs in response to pathogen attack.
