## Supplemental Table 6 for "Nonsense mediated RNA decay factor UPF1 is critical for post-transcriptional and translational gene regulation in Arabidopsis"

### Sheet: Sheet1
List of primer used for quantification of novel isoforms and loci in pad4, smg7pad4 and upf1pad4 (Supplementary figure 2D)
Name	Sequence	Description
XLOC05N029088_F	TGAGAGAGGCGACAAGTGTT	Forward primer	Primers for qPCR analysis of novel loci
XLOC05N029088_R	AGTGTCGACTCACCGGAAAT	Reverse primer
XLOC05P025912_F	ACTTGACCAGCCTCCACATT	Forward primer
XLOC05P025912_R	ACGTGGAAAGGACACTGAGA	Reverse primer
XLOC04N022973_F	ACATTGCCTTGAGCTGTTGT	Forward primer
XLOC04N022973_R	TTCCCGACTTCATCCTTTGC	Reverse primer
XLOC04P020341_F	ACGCATACGTGGCTAATTGT	Forward primer
XLOC04P020341_R	GTGGTTGCTCTCCCGATTTC	Reverse primer
TCONS_00052466_F	TCGAAGGATTCGGAATAACGTG	Forward primer	Primers for qPCR analysis of novel isoforms
TCONS_00052466_R	CAAGCAACATGGACACGGAA	Reverse primer
TCONS_00083437_F	GTGGTCTCCGATCACAGTCT	Forward primer
TCONS_00083437_R	CCCGGAGATGATGGAACAGA	Reverse primer
TCONS_00062055_F	AGCATCTGTCTCGAGCCTTT	Forward primer
TCONS_00062055_R	GCGAGAAGGAGATCGTTAAACC	Reverse primer
TCONS_00027494_F	AAGACCGAATAGCCACAACT	Forward primer
TCONS_00027494_R	AGGATGATCAAAGGCTAGCTG	Reverse primer
